# Breast cancer through the lens of whole transcriptome spatial imaging

**DOI:** 10.64898/2025.12.19.695622

**Authors:** Claire Williams, Yi Cui, Michael Patrick, Giang Ong, Terence Theisen, Megan Vandenberg, Joseph M. Beechem, Patrick Danaher

## Abstract

Using the world’s first transcriptome-scale spatial imaging of a breast tumor, we assessed what could be learned about one patient’s disease. We cataloged heterogeneity across 3 morphological regions, 9 spatial domains, 37 cell types, and 1692 pathways. Then, employing a new algorithm for spatially stratified differential expression, we tested >2 million hypotheses about cell types’ behavior across space. We measured how CD8^+^ T cells change upon entering the tumor, how cancer cells adapt to nutrient-poor microenvironments, how tumor glycolysis impacts nearby healthy cells, and how low-proliferation zones of the tumor are distinct. We found several instances of druggable biology: the tumor’s heterogeneity and invasion programs suggested aggressiveness independent of traditional grading; PDCD1 expression and exhaustion limited T-cell activity; cancer cells engaged angiogenic signaling but struggled to proliferate in hypoxic regions; and a tumor subcluster up-regulated lipid metabolism. These findings demonstrate the insights obtainable through spatial profiling of individual tumors.
