## Supplementary Table 6 for "Breast cancer through the lens of whole transcriptome spatial imaging"

### Sheet: Sheet1
Figure	Formula	Distribution	Input expression	Cell Type(s)	Notes
1f	~RankNorm(otherct_expr) + lobe + offset(log(totalcounts))	Negative binomial	Raw counts	Major cell type: Tumor	Compare gene expression in tumor cells across two major manually-defined lobes
2g	~RankNorm(otherct_expr) + broad_niche + offset(log(totalcounts))	Negative binomial	Raw counts	Minor cell type: CD8 Teff cytotoxic	Compare gene expression in CD8 T cytotoxic cells across three major niches
3b	~RankNorm(otherct_expr) + dist2vessel + offset(log(totalcounts))	Negative binomial	Raw counts	Minor cell types: HPD+ tumor, KRT16+ tumor, ITGB6+ tumor, PGC+ tumor, Proliferating tumor	Compare gene expression in each tumor subtype separately by distance to nearest vasculature
4b, c, d	~RankNorm(otherct_expr) + smoothed_glyc + novae + neighboring_igtb + neighboring_hpd + neighboring_pgc + neighboring_krt + neighboring_prol	Gaussian	Total count normalized data	Each minor cell type separately	Compare gene expression in each minor cell type as neighboring glycolysis pathway changes. Consider number of neighboring tumor cells of each type as well as novae domain.
5c	~prolifcat + 1	Gaussian	Total count normalized data	Major cell type: Tumor in G1 phase	Compare gene expression between low and high proliferation neighborhoods across 1 of 100 patches at a time
